# Developing an evolutionary baseline model for humans: jointly inferring purifying selection with population history

**DOI:** 10.1101/2023.04.11.536488

**Authors:** Parul Johri, Susanne P. Pfeifer, Jeffrey D. Jensen

## Abstract

Building evolutionarily appropriate baseline models for natural populations is not only important for answering fundamental questions in population genetics – including quantifying the relative contributions of adaptive vs. non-adaptive processes – but it is also essential for identifying candidate loci experiencing relatively rare and episodic forms of selection (*e.g.,* positive or balancing selection). Here, a baseline model was developed for a human population of West African ancestry, the Yoruba, comprising processes constantly operating on the genome (*i.e.*, purifying and background selection, population size changes, recombination rate heterogeneity, and gene conversion). Specifically, to perform joint inference of selective effects with demography, an approximate Bayesian approach was employed that utilizes the decay of background selection effects around functional elements, taking into account genomic architecture. This approach inferred a recent 6-fold population growth together with a distribution of fitness effects that is skewed towards effectively neutral mutations. Importantly, these results further suggest that, while strong and/or frequent recurrent positive selection is inconsistent with observed data, weak to moderate positive selection is consistent but unidentifiable if rare.
