## Supplemental File for "Developing an evolutionary baseline model for humans: jointly inferring purifying selection with population history"

### Sheet: single_exons_465_suppfile
exon_num	gene	chrom	exon_type	strand	exon_len	exon_start	exon_end	pi50	avg_crossover_rate	avg_mutn_rate
exon1	FNDC10	NC_000001.10	protein_coding	-	2088	1533388	1535476	1856	1.74171e-08	NA
exon2	SPSB1	NC_000001.10	protein_coding	+	2084	9427507	9429591	2511	1.42334e-08	1.24711e-08
exon3	CTNNBIP1	NC_000001.10	protein_coding	-	2500	9908334	9910834	718	3.22486e-08	1.24673e-08
exon4	FBLIM1	NC_000001.10	protein_coding	+	2041	16111043	16113084	771	2.87866e-08	1.1439e-08
exon5	KLHDC7A	NC_000001.10	protein_coding	+	5069	18807424	18812493	2065	2.25594e-08	1.32446e-08
exon6	FAM43B	NC_000001.10	protein_coding	+	2581	20878932	20881513	1421	2.20249e-08	1.31598e-08
exon7	HTR1D	NC_000001.10	protein_coding	-	2834	23518388	23521222	5072	8.92618e-09	1.17264e-08
exon8	PATJ	NC_000001.10	protein_coding	+	3012	62626580	62629592	1639	2.12646e-08	1.20806e-08
exon9	ANKRD13C	NC_000001.10	protein_coding	-	3845	70724685	70728530	611	4.30831e-08	1.21923e-08
exon10	NEGR1	NC_000001.10	protein_coding	-	4628	71868625	71873253	2778	1.72848e-08	1.20885e-08
exon11	PTGFR	NC_000001.10	protein_coding	+	4295	79002091	79006386	583	4.69174e-08	1.16718e-08
exon12	TGFBR3	NC_000001.10	protein_coding	-	3514	92145900	92149414	306	5.89076e-08	1.12185e-08
exon13	EVI5	NC_000001.10	protein_coding	-	5274	92974253	92979527	3607	1.47719e-08	1.11014e-08
exon14	PLPPR5	NC_000001.10	protein_coding	-	2859	99355801	99358660	1876	1.90816e-08	1.23324e-08
exon15	CDC14A	NC_000001.10	protein_coding	+	2026	100983807	100985833	2138	1.57562e-08	1.13264e-08
exon16	PRMT6	NC_000001.10	protein_coding	+	2649	107599267	107601916	9229	5.01918e-09	1.3259e-08
exon17	NTNG1	NC_000001.10	protein_coding	+	4288	108023233	108027521	4049	1.2336e-08	1.17051e-08
exon18	MAN1A2	NC_000001.10	protein_coding	+	2873	118065447	118068320	3395	1.24588e-08	1.15604e-08
exon19	TBX15	NC_000001.10	protein_coding	-	2473	119425666	119428139	769	3.09472e-08	1.26572e-08
exon20	GOLPH3L	NC_000001.10	protein_coding	-	2523	150618701	150621224	2788	1.39124e-08	1.06111e-08
exon21	CTSS	NC_000001.10	protein_coding	-	2949	150702672	150705621	2249	1.70296e-08	1.06247e-08
exon22	KPRP	NC_000001.10	protein_coding	+	2492	152732037	152734529	2190	1.64353e-08	1.39491e-08
exon23	ASH1L	NC_000001.10	protein_coding	-	4563	155447677	155452240	1648	2.5252e-08	1.03969e-08
exon24	MPZL1	NC_000001.10	protein_coding	+	4099	167757057	167761156	2606	1.72713e-08	1.23169e-08
exon25	DNM3	NC_000001.10	protein_coding	+	4945	172376912	172381857	1347	3.01605e-08	1.10416e-08
exon26	TNFSF4	NC_000001.10	protein_coding	-	3134	173152870	173156004	3910	1.14289e-08	1.1733e-08
exon27	KIAA0040	NC_000001.10	protein_coding	-	4159	175126123	175130282	200	7.9629e-08	1.16123e-08
exon28	IER5	NC_000001.10	protein_coding	+	2341	181057638	181059979	3130	1.2519e-08	1.22563e-08
exon29	LRRN2	NC_000001.10	protein_coding	-	3045	204586301	204589346	3235	1.31655e-08	1.26442e-08
exon30	KCNK2	NC_000001.10	protein_coding	+	2265	215408171	215410436	520	3.65959e-08	1.17311e-08
exon31	ESRRG	NC_000001.10	protein_coding	-	3937	216676588	216680525	2963	1.54045e-08	1.22197e-08
exon32	TLR5	NC_000001.10	protein_coding	-	3629	223282748	223286377	3126	1.43395e-08	1.20066e-08
exon33	CCDC185	NC_000001.10	protein_coding	+	2097	223566715	223568812	1911	1.71188e-08	1.27508e-08
exon34	EGLN1	NC_000001.10	protein_coding	-	4046	231556744	231560790	1000	3.30714e-08	1.2088e-08
exon35	MAP10	NC_000001.10	protein_coding	+	5454	232940638	232946092	11009	5.11693e-09	1.18686e-08
exon36	GNG4	NC_000001.10	protein_coding	-	4552	235710985	235715537	1741	2.42737e-08	1.2195e-08
exon37	GREM2	NC_000001.10	protein_coding	-	3903	240652873	240656776	856	3.57188e-08	NA
exon38	CNST	NC_000001.10	protein_coding	+	2882	246829002	246831884	709	3.44957e-08	NA
exon39	TRIM58	NC_000001.10	protein_coding	+	4238	248039202	248043440	1587	2.5045e-08	NA
exon40	RSAD2	NC_000002.11	protein_coding	+	2454	7035909	7038363	160	6.49969e-08	1.28638e-08
exon41	KCNF1	NC_000002.11	protein_coding	+	2288	11052063	11054351	420	4.08018e-08	1.25535e-08
exon42	KCNS3	NC_000002.11	protein_coding	+	2008	18112217	18114225	2118	1.58208e-08	1.26363e-08
exon43	RHOB	NC_000002.11	protein_coding	+	2374	20646832	20649206	2046	1.69563e-08	1.27607e-08
exon44	ASXL2	NC_000002.11	protein_coding	-	5092	25962253	25967345	753	4.44108e-08	1.11049e-08
exon45	KIF3C	NC_000002.11	protein_coding	-	2201	26203242	26205443	1450	2.0636e-08	1.28399e-08
exon46	PPP1CB	NC_000002.11	protein_coding	+	3741	29022065	29025806	618	4.21974e-08	1.22754e-08
exon47	C2orf71	NC_000002.11	protein_coding	-	3377	29284556	29287933	643	3.91932e-08	1.30657e-08
exon48	LBH	NC_000002.11	protein_coding	+	2600	30480299	30482899	4243	1.01449e-08	1.26349e-08
exon49	LCLAT1	NC_000002.11	protein_coding	+	4108	30862983	30867091	4151	1.18918e-08	1.2248e-08
exon50	SPAST	NC_000002.11	protein_coding	+	3263	32379443	32382706	778	3.4632e-08	1.21607e-08
exon51	CDC42EP3	NC_000002.11	protein_coding	-	4940	37869025	37873965	4039	1.30557e-08	1.29678e-08
exon52	PRKCE	NC_000002.11	protein_coding	+	3255	46411874	46415129	2238	1.769e-08	1.22274e-08
exon53	APLF	NC_000002.11	protein_coding	+	2342	68804952	68807294	1432	2.12124e-08	1.16997e-08
exon54	ANTXR1	NC_000002.11	protein_coding	+	4102	69472357	69476459	677	4.2056e-08	1.19166e-08
exon55	SFXN5	NC_000002.11	protein_coding	-	3063	73169165	73172228	369	4.98658e-08	1.26418e-08
exon56	TET3	NC_000002.11	protein_coding	+	2133	74273405	74275538	3263	1.18592e-08	1.16396e-08
exon57	RNF103	NC_000002.11	protein_coding	-	2025	86830516	86832541	1180	2.27208e-08	1.16606e-08
exon58	SH3RF3	NC_000002.11	protein_coding	+	3133	110259080	110262213	5897	8.02091e-09	NA
exon59	CCDC93	NC_000002.11	protein_coding	-	4918	118673054	118677972	1119	3.40063e-08	1.29772e-08
exon60	NXPH2	NC_000002.11	protein_coding	-	2508	139426727	139429235	499	3.90329e-08	1.32671e-08
exon61	KCNJ3	NC_000002.11	protein_coding	+	3625	155711239	155714864	7429	6.72186e-09	1.18298e-08
exon62	SDPR	NC_000002.11	protein_coding	-	2412	192699031	192701443	2345	1.55277e-08	1.17498e-08
exon63	SATB2	NC_000002.11	protein_coding	-	3172	200134223	200137395	96	9.29159e-08	1.12956e-08
exon64	PARD3B	NC_000002.11	protein_coding	+	4706	206480180	206484886	3652	1.39488e-08	1.14611e-08
exon65	IRS1	NC_000002.11	protein_coding	-	4933	227596033	227600966	6504	8.44807e-09	1.2598e-08
exon66	SH3BP4	NC_000002.11	protein_coding	+	2359	235949532	235951891	178	6.08491e-08	NA
exon67	LRRN1	NC_000003.11	protein_coding	+	5470	3886048	3891518	2359	2.11481e-08	NA
exon68	RAD18	NC_000003.11	protein_coding	-	4263	8918880	8923143	970	3.46019e-08	1.22997e-08
exon69	HRH1	NC_000003.11	protein_coding	+	4250	11300689	11304939	551	4.8121e-08	1.26529e-08
exon70	FGD5	NC_000003.11	protein_coding	+	2634	14860469	14863103	474	4.09456e-08	1.19192e-08
exon71	NR1D2	NC_000003.11	protein_coding	+	3395	24018714	24022109	1434	2.4325e-08	1.20623e-08
exon72	CX3CR1	NC_000003.11	protein_coding	-	3024	39304985	39308009	2211	1.73844e-08	1.16887e-08
exon73	POMGNT2	NC_000003.11	protein_coding	-	2307	43120721	43123028	4735	8.9994e-09	1.0864e-08
exon74	TCAIM	NC_000003.11	protein_coding	+	2006	44448934	44450940	143	6.15e-08	1.08956e-08
exon75	ZNF660	NC_000003.11	protein_coding	+	2051	44635506	44637557	171	5.78561e-08	1.08863e-08
exon76	ZNF35	NC_000003.11	protein_coding	+	2090	44700193	44702283	561	3.41548e-08	1.09899e-08
exon77	ZPLD1	NC_000003.11	protein_coding	+	2398	102196287	102198685	1481	2.09347e-08	1.26267e-08
exon78	CBLB	NC_000003.11	protein_coding	-	3768	105374305	105378073	2137	1.93344e-08	1.29305e-08
exon79	SEC22A	NC_000003.11	protein_coding	+	2614	122990369	122992983	1248	2.39591e-08	1.17025e-08
exon80	CCDC14	NC_000003.11	protein_coding	-	2296	123632269	123634565	1794	1.82971e-08	1.12706e-08
exon81	PRR23C	NC_000003.11	protein_coding	-	2790	138760944	138763734	3784	1.134e-08	1.19722e-08
exon82	WWTR1	NC_000003.11	protein_coding	-	3754	149235022	149238776	650	4.11003e-08	1.22524e-08
exon83	COMMD2	NC_000003.11	protein_coding	-	3248	149456257	149459505	1391	2.43539e-08	1.20918e-08
exon84	MME	NC_000003.11	protein_coding	+	3369	154898149	154901518	543	4.29445e-08	1.21735e-08
exon85	C3orf80	NC_000003.11	protein_coding	+	2577	159943423	159946000	480	4.02827e-08	1.27619e-08
exon86	FNDC3B	NC_000003.11	protein_coding	+	3539	172114954	172118493	1437	2.47201e-08	1.19072e-08
exon87	C3orf70	NC_000003.11	protein_coding	-	5513	184795838	184801351	2751	1.88173e-08	1.18871e-08
exon88	FGF12	NC_000003.11	protein_coding	-	4734	191857182	191861916	3824	1.34496e-08	1.22271e-08
exon89	MB21D2	NC_000003.11	protein_coding	-	2835	192514604	192517439	564	3.87228e-08	NA
exon90	FBXO45	NC_000003.11	protein_coding	+	4926	196311004	196315930	960	3.75333e-08	NA
exon91	NRROS	NC_000003.11	protein_coding	+	2252	196386623	196388875	726	3.07757e-08	NA
exon92	ZNF721	NC_000004.11	protein_coding	-	4448	433773	438221	2992	1.60368e-08	NA
exon93	WFS1	NC_000004.11	protein_coding	+	2608	6302384	6304992	946	2.81554e-08	NA
exon94	PPP2R2C	NC_000004.11	protein_coding	-	3015	6322305	6325320	792	3.30784e-08	NA
exon95	PSAPL1	NC_000004.11	protein_coding	-	4679	7432021	7436700	780	4.15049e-08	NA
exon96	DRD5	NC_000004.11	protein_coding	+	2375	9783258	9785633	1851	1.81211e-08	NA
exon97	CD38	NC_000004.11	protein_coding	+	4704	15850162	15854866	1784	2.42311e-08	1.23363e-08
exon98	PCDH7	NC_000004.11	protein_coding	+	4328	31144095	31148423	5152	1.0023e-08	1.42982e-08
exon99	TLR6	NC_000004.11	protein_coding	-	5833	38825325	38831158	3435	1.60877e-08	1.21667e-08
exon100	GABRG1	NC_000004.11	protein_coding	-	5485	46037786	46043271	535	5.66242e-08	1.25944e-08
exon101	SPATA18	NC_000004.11	protein_coding	+	2425	52961046	52963471	422	4.17414e-08	1.23651e-08
exon102	CEP135	NC_000004.11	protein_coding	+	2003	56897526	56899529	334	4.29331e-08	1.1419e-08
exon103	GNRHR	NC_000004.11	protein_coding	-	2272	68619532	68621804	415	4.09351e-08	1.23948e-08
exon104	MUC7	NC_000004.11	protein_coding	+	2198	71346516	71348714	231	5.2606e-08	1.3975e-08
exon105	UTP3	NC_000004.11	protein_coding	+	2072	71554196	71556268	461	3.74849e-08	1.4531e-08
exon106	PARM1	NC_000004.11	protein_coding	+	3952	75971373	75975325	2571	1.7198e-08	1.27761e-08
exon107	RCHY1	NC_000004.11	protein_coding	-	3629	76404247	76407876	1175	2.84185e-08	1.23289e-08
exon108	SHROOM3	NC_000004.11	protein_coding	+	3165	77659914	77663079	347	5.2335e-08	1.2014e-08
exon109	SOWAHB	NC_000004.11	protein_coding	-	2920	77816082	77819002	2297	1.67202e-08	1.29272e-08
exon110	TIGD2	NC_000004.11	protein_coding	+	2084	90033968	90036052	4100	9.89345e-09	1.27036e-08
exon111	GPRIN3	NC_000004.11	protein_coding	-	5955	90165429	90171384	1566	2.98854e-08	1.2544e-08
exon112	CCSER1	NC_000004.11	protein_coding	+	3647	92519723	92523370	6199	8.00092e-09	1.25209e-08
exon113	CXXC4	NC_000004.11	protein_coding	-	4060	105389463	105393523	1243	2.88742e-08	1.3043e-08
exon114	ANK2	NC_000004.11	protein_coding	+	2283	114302613	114304896	1868	1.77965e-08	1.18392e-08
exon115	ARSJ	NC_000004.11	protein_coding	-	3391	114821440	114824831	2263	1.78153e-08	1.21076e-08
exon116	TRAM1L1	NC_000004.11	protein_coding	-	2026	118004710	118006736	77	7.80778e-08	1.36867e-08
exon117	SPATA5	NC_000004.11	protein_coding	+	5562	124235043	124240605	2221	2.23263e-08	1.15211e-08
exon118	FAT4	NC_000004.11	protein_coding	+	5174	126237567	126242741	6858	8.16474e-09	1.32324e-08
exon119	PCDH10	NC_000004.11	protein_coding	+	4469	134111296	134115765	4668	1.10729e-08	1.32263e-08
exon120	RNF150	NC_000004.11	protein_coding	-	2808	141786725	141789533	1972	1.83397e-08	1.25956e-08
exon121	DCHS2	NC_000004.11	protein_coding	-	2421	155410456	155412877	6060	7.3458e-09	1.26009e-08
exon122	FSTL5	NC_000004.11	protein_coding	-	2557	162305044	162307601	6717	6.76778e-09	1.34648e-08
exon123	TKTL2	NC_000004.11	protein_coding	-	2800	164392247	164395047	3122	1.31856e-08	1.23623e-08
exon124	MFAP3L	NC_000004.11	protein_coding	-	5712	170907748	170913460	901	4.23634e-08	1.42058e-08
exon125	GLRA3	NC_000004.11	protein_coding	-	2053	175563162	175565215	2883	1.2867e-08	1.21502e-08
exon126	ADAM29	NC_000004.11	protein_coding	+	2834	175896497	175899331	5636	8.13709e-09	1.40409e-08
exon127	ENPP6	NC_000004.11	protein_coding	-	2676	185009859	185012535	930	2.8732e-08	NA
exon128	UBE2QL1	NC_000005.9	protein_coding	+	5503	6491331	6496834	1958	2.44146e-08	1.33332e-08
exon129	ADAMTS12	NC_000005.9	protein_coding	-	3831	33523640	33527471	1318	2.70638e-08	1.2249e-08
exon130	RXFP3	NC_000005.9	protein_coding	+	2532	33936491	33939023	85	8.54171e-08	1.31172e-08
exon131	TMEM267	NC_000005.9	protein_coding	-	2305	43444354	43446659	407	4.15586e-08	1.18664e-08
exon132	SNX18	NC_000005.9	protein_coding	+	3407	53839009	53842416	670	3.84741e-08	1.20224e-08
exon133	HTR1A	NC_000005.9	protein_coding	-	2244	63255875	63258119	4120	1.00211e-08	1.41555e-08
exon134	RNF180	NC_000005.9	protein_coding	+	3254	63665442	63668696	2743	1.52528e-08	1.134e-08
exon135	ADAMTS6	NC_000005.9	protein_coding	-	3209	64444563	64447772	1023	2.93057e-08	1.16556e-08
exon136	GCNT4	NC_000005.9	protein_coding	-	3435	74323289	74326724	410	5.0229e-08	1.24894e-08
exon137	HOMER1	NC_000005.9	protein_coding	-	2373	78669647	78672020	484	3.86748e-08	1.11809e-08
exon138	TMEM167A	NC_000005.9	protein_coding	-	4308	82348665	82352973	355	6.13816e-08	1.17351e-08
exon139	EDIL3	NC_000005.9	protein_coding	-	2973	83236414	83239387	3993	1.10585e-08	1.20426e-08
exon140	KIAA0825	NC_000005.9	protein_coding	-	3273	93486556	93489829	7666	6.33913e-09	1.06953e-08
exon141	RGMB	NC_000005.9	protein_coding	+	3409	98128789	98132198	2201	1.82121e-08	1.27866e-08
exon142	GIN1	NC_000005.9	protein_coding	-	2172	102421704	102423876	1576	1.95306e-08	1.19445e-08
exon143	TSSK1B	NC_000005.9	protein_coding	-	2477	112768251	112770728	3681	1.12255e-08	1.29866e-08
exon144	CHSY3	NC_000005.9	protein_coding	+	2405	129519922	129522327	4300	9.84041e-09	1.25644e-08
exon145	PURA	NC_000005.9	protein_coding	+	5293	139493708	139499001	1484	2.92089e-08	1.12649e-08
exon146	PCDHA1	NC_000005.9	protein_coding	+	2717	140389212	140391929	6686	6.89264e-09	1.12631e-08
exon147	PCDHB4	NC_000005.9	protein_coding	+	3873	140501332	140505205	1501	2.49728e-08	1.14516e-08
exon148	ADRB2	NC_000005.9	protein_coding	+	2041	148206156	148208197	1325	2.12883e-08	1.25756e-08
exon149	KIF4B	NC_000005.9	protein_coding	+	4377	154393315	154397692	8606	6.14722e-09	1.18278e-08
exon150	GABRB2	NC_000005.9	protein_coding	-	5999	160715436	160721435	4570	1.26895e-08	1.32901e-08
exon151	STK10	NC_000005.9	protein_coding	-	2952	171469074	171472026	250	5.89618e-08	1.22448e-08
exon152	NSD1	NC_000005.9	protein_coding	+	2559	176636637	176639196	60	9.79366e-08	NA
exon153	ADAMTS2	NC_000005.9	protein_coding	-	3473	178537852	178541325	993	3.08986e-08	NA
exon154	MGAT1	NC_000005.9	protein_coding	-	2556	180217541	180220097	100	8.05247e-08	NA
exon155	FOXQ1	NC_000006.11	protein_coding	+	2318	1312675	1314993	1081	2.49769e-08	NA
exon156	GFOD1	NC_000006.11	protein_coding	-	2307	13363587	13365894	988	2.62511e-08	1.27749e-08
exon157	RBM24	NC_000006.11	protein_coding	+	2115	17291987	17294102	533	3.51971e-08	1.21455e-08
exon158	NHLRC1	NC_000006.11	protein_coding	-	2133	18120718	18122851	210	5.40976e-08	1.22268e-08
exon159	HDGFL1	NC_000006.11	protein_coding	+	2213	22569678	22571891	989	2.58549e-08	1.24855e-08
exon160	TRIM38	NC_000006.11	protein_coding	+	4165	25983392	25987557	441	5.373e-08	1.20491e-08
exon161	RNF8	NC_000006.11	protein_coding	+	3996	37358518	37362514	2344	1.85096e-08	1.13911e-08
exon162	SUPT3H	NC_000006.11	protein_coding	-	3127	44794467	44797594	6415	7.42034e-09	1.12654e-08
exon163	CD2AP	NC_000006.11	protein_coding	+	3077	47591922	47594999	503	4.27225e-08	1.3278e-08
exon164	FAM83B	NC_000006.11	protein_coding	+	5393	54804504	54809897	2529	1.99062e-08	1.3891e-08
exon165	HTR1B	NC_000006.11	protein_coding	-	3174	78170565	78173739	3106	1.37647e-08	1.3038e-08
exon166	MEI4	NC_000006.11	protein_coding	+	3953	78632806	78636759	1870	2.16841e-08	1.24954e-08
exon167	BVES	NC_000006.11	protein_coding	-	4391	105544697	105549088	1740	2.38831e-08	1.17675e-08
exon168	PDSS2	NC_000006.11	protein_coding	-	2220	107473761	107475981	486	3.75528e-08	1.21575e-08
exon169	SOBP	NC_000006.11	protein_coding	+	3102	107979411	107982513	4299	1.05351e-08	1.1104e-08
exon170	FOXO3	NC_000006.11	protein_coding	+	4941	109001030	109005971	3427	1.49994e-08	1.10386e-08
exon171	MCM9	NC_000006.11	protein_coding	-	2845	119134612	119137457	143	7.3895e-08	1.12948e-08
exon172	GJA1	NC_000006.11	protein_coding	+	2912	121767978	121770890	305	5.33089e-08	1.2944e-08
exon173	TRDN	NC_000006.11	protein_coding	-	2401	123537484	123539885	5775	7.65399e-09	1.24523e-08
exon174	TRDN	NC_000006.11	protein_coding	-	3111	123670620	123673731	2486	1.61452e-08	1.22557e-08
exon175	AKAP7	NC_000006.11	protein_coding	+	2005	131602670	131604675	1599	1.89111e-08	1.1579e-08
exon176	OLIG3	NC_000006.11	protein_coding	-	2195	137813336	137815531	3947	1.03157e-08	1.2826e-08
exon177	GVQW2	NC_000006.11	protein_coding	-	2282	139046348	139048630	1966	1.7213e-08	1.2223e-08
exon178	STX11	NC_000006.11	protein_coding	+	5316	144507760	144513076	3725	1.44215e-08	1.15099e-08
exon179	UTRN	NC_000006.11	protein_coding	+	2045	145172125	145174170	1067	2.41368e-08	1.28154e-08
exon180	UST	NC_000006.11	protein_coding	+	3157	149394969	149398126	4547	1.01019e-08	1.19206e-08
exon181	TAB2	NC_000006.11	protein_coding	+	2036	149730713	149732749	1081	2.39245e-08	1.16846e-08
exon182	IPCEF1	NC_000006.11	protein_coding	-	5557	154475618	154481175	184	9.87363e-08	1.32354e-08
exon183	PARK2	NC_000006.11	protein_coding	-	2653	161768590	161771243	607	3.61651e-08	1.23674e-08
exon184	PAPOLB	NC_000007.13	protein_coding	-	4256	4897369	4901625	2654	1.72952e-08	NA
exon185	ZNF316	NC_000007.13	protein_coding	+	5976	6691934	6697910	1884	2.61812e-08	1.30159e-08
exon186	DGKB	NC_000007.13	protein_coding	-	4189	14184674	14188863	5245	9.7522e-09	1.20079e-08
exon187	ISPD	NC_000007.13	protein_coding	-	4272	16127152	16131424	614	4.54313e-08	1.26494e-08
exon188	SP4	NC_000007.13	protein_coding	+	3800	21550640	21554440	217	7.26177e-08	1.26446e-08
exon189	PDE1C	NC_000007.13	protein_coding	-	2374	31790793	31793167	4755	9.02787e-09	1.21937e-08
exon190	BMPER	NC_000007.13	protein_coding	+	2780	34192704	34195484	419	4.4664e-08	1.24909e-08
exon191	GPR141	NC_000007.13	protein_coding	+	3441	37779982	37783423	974	3.11339e-08	1.22444e-08
exon192	CRCP	NC_000007.13	protein_coding	+	2360	65617195	65619555	1383	2.17193e-08	1.12845e-08
exon193	YWHAG	NC_000007.13	protein_coding	-	3442	75956108	75959550	858	3.35549e-08	1.15565e-08
exon194	MAGI2	NC_000007.13	protein_coding	-	2919	77646374	77649293	3031	1.36562e-08	1.09685e-08
exon195	FZD1	NC_000007.13	protein_coding	+	4349	90893783	90898132	2971	1.59812e-08	1.14985e-08
exon196	AKAP9	NC_000007.13	protein_coding	+	2387	91630162	91632549	1165	2.41578e-08	1.10899e-08
exon197	TRIM4	NC_000007.13	protein_coding	-	2339	99488030	99490369	2188	1.61388e-08	1.09512e-08
exon198	LRRN3	NC_000007.13	protein_coding	+	3039	110762471	110765510	3523	1.23074e-08	1.18589e-08
exon199	CAV2	NC_000007.13	protein_coding	+	2570	116146025	116148595	815	3.04334e-08	1.17612e-08
exon200	KCND2	NC_000007.13	protein_coding	+	2079	119913722	119915801	2028	1.64292e-08	1.30426e-08
exon201	GPR37	NC_000007.13	protein_coding	-	2071	124404008	124406079	153	6.07872e-08	1.39634e-08
exon202	NRF1	NC_000007.13	protein_coding	+	2064	129394858	129396922	58	8.73312e-08	1.17561e-08
exon203	C7orf49	NC_000007.13	protein_coding	-	2273	134777061	134779334	646	3.28257e-08	1.16627e-08
exon204	MTPN	NC_000007.13	protein_coding	-	3257	135611503	135614760	3444	1.28076e-08	1.23722e-08
exon205	CTAGE15	NC_000007.13	protein_coding	+	2586	143268894	143271480	2715	1.42837e-08	1.25645e-08
exon206	CNTNAP2	NC_000007.13	protein_coding	+	5581	148112509	148118090	686	4.94648e-08	1.22439e-08
exon207	ZNF425	NC_000007.13	protein_coding	-	2782	148799876	148802658	72	9.62162e-08	1.26374e-08
exon208	HTR5A	NC_000007.13	protein_coding	+	3237	154875865	154879102	2911	1.4559e-08	NA
exon209	MCPH1	NC_000008.10	protein_coding	+	5511	6500515	6506026	2192	2.24471e-08	NA
exon210	MFHAS1	NC_000008.10	protein_coding	-	3560	8747571	8751131	162	7.96848e-08	1.58889e-08
exon211	ERI1	NC_000008.10	protein_coding	+	3547	8887302	8890849	816	3.5062e-08	1.4126e-08
exon212	PPP1R3B	NC_000008.10	protein_coding	-	5414	8993764	8999178	1940	2.43822e-08	1.48188e-08
exon213	TNKS	NC_000008.10	protein_coding	+	5696	9634160	9639856	866	4.33728e-08	1.41952e-08
exon214	XKR6	NC_000008.10	protein_coding	-	2772	10753654	10756426	938	2.89902e-08	1.45791e-08
exon215	FAM167A	NC_000008.10	protein_coding	-	3172	11278973	11282145	1140	2.73074e-08	1.52839e-08
exon216	SGCZ	NC_000008.10	protein_coding	-	5802	13942344	13948146	2480	2.09185e-08	1.53863e-08
exon217	MTUS1	NC_000008.10	protein_coding	-	2244	17611226	17613470	707	3.11709e-08	1.35115e-08
exon218	SCARA5	NC_000008.10	protein_coding	-	2188	27727399	27729587	584	3.40782e-08	1.30834e-08
exon219	RAB11FIP1	NC_000008.10	protein_coding	-	4166	37716465	37720631	1515	2.56444e-08	1.20593e-08
exon220	SNTG1	NC_000008.10	protein_coding	+	3985	51705231	51709216	3241	1.44191e-08	1.43286e-08
exon221	FAM110B	NC_000008.10	protein_coding	+	3811	59058466	59062277	2739	1.61655e-08	1.30297e-08
exon222	ASPH	NC_000008.10	protein_coding	-	2570	62536269	62538839	1028	2.66903e-08	1.22895e-08
exon223	YTHDF3	NC_000008.10	protein_coding	+	3105	64122241	64125346	787	3.36518e-08	1.17707e-08
exon224	XKR9	NC_000008.10	protein_coding	+	2146	71646031	71648177	1159	2.33842e-08	1.2135e-08
exon225	KCNB2	NC_000008.10	protein_coding	+	2414	73848170	73850584	2404	1.52648e-08	1.1979e-08
exon226	DCAF4L2	NC_000008.10	protein_coding	-	3325	88882971	88886296	2822	1.50427e-08	1.22076e-08
exon227	BAALC	NC_000008.10	protein_coding	+	2316	104240217	104242533	2697	1.39164e-08	1.11008e-08
exon228	ZHX2	NC_000008.10	protein_coding	+	2736	123963532	123966268	243	5.73839e-08	1.22972e-08
exon229	LRRC6	NC_000008.10	protein_coding	-	2061	133582667	133584728	91	7.40757e-08	1.20821e-08
exon230	ZNF251	NC_000008.10	protein_coding	-	2473	145946294	145948767	5140	8.5315e-09	NA
exon231	CCDC171	NC_000009.11	protein_coding	+	2430	15971607	15974037	1220	2.36568e-08	1.20342e-08
exon232	KLHL9	NC_000009.11	protein_coding	-	5761	21329670	21335431	3064	1.75927e-08	1.36482e-08
exon233	TUSC1	NC_000009.11	protein_coding	-	2469	25676387	25678856	906	2.82539e-08	1.36992e-08
exon234	MOB3B	NC_000009.11	protein_coding	-	5407	27325207	27330614	1452	2.99791e-08	1.29031e-08
exon235	LINGO2	NC_000009.11	protein_coding	-	2620	27948084	27950704	1578	2.07286e-08	1.26652e-08
exon236	KLF9	NC_000009.11	protein_coding	-	3408	72999513	73002921	3341	1.33145e-08	1.13484e-08
exon237	TRPM3	NC_000009.11	protein_coding	-	2372	73149949	73152321	2040	1.69851e-08	1.14063e-08
exon238	PRUNE2	NC_000009.11	protein_coding	-	3224	79226292	79229516	548	4.18034e-08	1.20792e-08
exon239	NTRK2	NC_000009.11	protein_coding	+	5166	87425457	87430623	1144	3.43955e-08	1.19253e-08
exon240	C9orf170	NC_000009.11	protein_coding	+	3153	89771488	89774641	1791	2.03954e-08	1.2406e-08
exon241	SPIN1	NC_000009.11	protein_coding	+	3630	91089993	91093623	836	3.49629e-08	1.2339e-08
exon242	SYK	NC_000009.11	protein_coding	+	3032	93657810	93660842	751	3.41756e-08	1.22687e-08
exon243	ZNF484	NC_000009.11	protein_coding	-	3520	95607313	95610833	382	5.27486e-08	1.07807e-08
exon244	CDC14B	NC_000009.11	protein_coding	-	3676	99262395	99266071	1418	2.53398e-08	1.1643e-08
exon245	NR4A3	NC_000009.11	protein_coding	+	3271	102625902	102629173	2618	1.58177e-08	1.07099e-08
exon246	PALM2-AKAP2	NC_000009.11	protein_coding	+	4113	112930679	112934792	2011	2.09393e-08	1.27036e-08
exon247	MVB12B	NC_000009.11	protein_coding	+	3864	129265456	129269320	1643	2.34788e-08	1.28781e-08
exon248	ZBTB43	NC_000009.11	protein_coding	+	5723	129594766	129600489	1413	3.14726e-08	1.11195e-08
exon249	LRRC8A	NC_000009.11	protein_coding	+	2164	131669436	131671600	1290	2.20258e-08	1.22847e-08
exon250	IER5L	NC_000009.11	protein_coding	-	2709	131937831	131940540	2838	1.402e-08	1.23241e-08
exon251	NCS1	NC_000009.11	protein_coding	+	4314	132995269	132999583	135	9.70036e-08	NA
exon252	FAM78A	NC_000009.11	protein_coding	-	3272	134133465	134136737	1939	1.95942e-08	1.23159e-08
exon253	PFKFB3	NC_000010.10	protein_coding	+	2650	6274858	6277508	668	3.43352e-08	NA
exon254	SFMBT2	NC_000010.10	protein_coding	-	5286	7200586	7205872	1355	3.10833e-08	1.29239e-08
exon255	USP6NL	NC_000010.10	protein_coding	-	3339	11502509	11505848	1084	2.87828e-08	1.15268e-08
exon256	CCDC3	NC_000010.10	protein_coding	-	2054	12938625	12940679	1137	2.33188e-08	1.25512e-08
exon257	RSU1	NC_000010.10	protein_coding	-	2880	16632615	16635495	219	6.17962e-08	1.3876e-08
exon258	TMEM236	NC_000010.10	protein_coding	+	4946	17837920	17842866	3977	1.32362e-08	1.29482e-08
exon259	OTUD1	NC_000010.10	protein_coding	+	3112	23728198	23731310	4112	1.09432e-08	1.27267e-08
exon260	MKX	NC_000010.10	protein_coding	-	2541	27961803	27964344	2905	1.35283e-08	1.14889e-08
exon261	PARD3	NC_000010.10	protein_coding	-	2002	34398488	34400490	1568	1.91381e-08	1.32831e-08
exon262	ZNF37A	NC_000010.10	protein_coding	+	3537	38435660	38439197	2444	1.71154e-08	NA
exon263	CSGALNACT2	NC_000010.10	protein_coding	+	2058	43678698	43680756	984	2.53016e-08	1.11014e-08
exon264	HNRNPF	NC_000010.10	protein_coding	-	2319	43881065	43883384	1338	2.20353e-08	1.14252e-08
exon265	CSTF2T	NC_000010.10	protein_coding	-	4109	53455246	53459355	2811	1.63155e-08	1.2805e-08
exon266	ANK3	NC_000010.10	protein_coding	-	3528	61786056	61789584	2974	1.47533e-08	1.20664e-08
exon267	LRRTM3	NC_000010.10	protein_coding	+	3964	68857345	68861309	7562	6.7829e-09	1.14809e-08
exon268	LRRC20	NC_000010.10	protein_coding	-	2538	72058726	72061264	4009	1.05557e-08	1.21634e-08
exon269	ZCCHC24	NC_000010.10	protein_coding	-	4133	81142081	81146214	1319	2.80157e-08	1.25619e-08
exon270	CCSER2	NC_000010.10	protein_coding	+	5072	86273205	86278277	1338	3.06891e-08	1.29502e-08
exon271	CPEB3	NC_000010.10	protein_coding	-	3799	93808397	93812196	2704	1.63063e-08	1.09363e-08
exon272	FRAT1	NC_000010.10	protein_coding	+	2650	99079022	99081672	283	5.26543e-08	1.18695e-08
exon273	FRAT2	NC_000010.10	protein_coding	-	2204	99092254	99094458	2339	1.51702e-08	1.17423e-08
exon274	RPEL1	NC_000010.10	protein_coding	+	2129	105005644	105007773	5252	8.10316e-09	1.04607e-08
exon275	STN1	NC_000010.10	protein_coding	-	5283	105637316	105642599	606	5.15434e-08	1.094e-08
exon276	ADRA2A	NC_000010.10	protein_coding	+	3875	112836790	112840665	4467	1.0942e-08	1.24763e-08
exon277	ADRB1	NC_000010.10	protein_coding	+	2861	115803806	115806667	1703	2.03521e-08	1.21418e-08
exon278	ATRNL1	NC_000010.10	protein_coding	+	4341	117704169	117708510	852	3.77985e-08	1.16018e-08
exon279	RAB11FIP2	NC_000010.10	protein_coding	-	4309	119764427	119768736	2525	1.80555e-08	1.13718e-08
exon280	ATE1	NC_000010.10	protein_coding	-	3437	123499936	123503373	4120	1.12656e-08	1.19251e-08
exon281	TOLLIP	NC_000011.9	protein_coding	-	2885	1295598	1298483	779	3.27538e-08	NA
exon282	OR51E1	NC_000011.9	protein_coding	+	3000	4673718	4676718	270	5.74033e-08	NA
exon283	OR51E2	NC_000011.9	protein_coding	-	2590	4701401	4703991	300	5.06646e-08	NA
exon284	ZNF215	NC_000011.9	protein_coding	+	2357	6976921	6979278	143	6.67728e-08	1.09773e-08
exon285	RBMXL2	NC_000011.9	protein_coding	+	2214	7110165	7112379	1306	2.20241e-08	1.1679e-08
exon286	RASSF10	NC_000011.9	protein_coding	+	2683	13030970	13033653	1903	1.84947e-08	1.24497e-08
exon287	FANCF	NC_000011.9	protein_coding	-	3308	22644079	22647387	2907	1.46804e-08	1.3642e-08
exon288	FIBIN	NC_000011.9	protein_coding	+	3006	27015628	27018634	1455	2.29492e-08	1.14785e-08
exon289	CD44	NC_000011.9	protein_coding	+	3273	35250676	35253949	1283	2.57166e-08	1.24397e-08
exon290	FJX1	NC_000011.9	protein_coding	+	2686	35639735	35642421	2153	1.7018e-08	1.2889e-08
exon291	TRIM44	NC_000011.9	protein_coding	+	4695	35827908	35832603	3338	1.50111e-08	1.24493e-08
exon292	PRR5L	NC_000011.9	protein_coding	+	2862	36483892	36486754	975	2.87267e-08	1.27128e-08
exon293	LRRC4C	NC_000011.9	protein_coding	-	2135	40135749	40137884	5591	7.68092e-09	1.34121e-08
exon294	SHANK2	NC_000011.9	protein_coding	-	5583	70313961	70319544	1238	3.40085e-08	1.17794e-08
exon295	UVRAG	NC_000011.9	protein_coding	+	3527	75851755	75855282	2728	1.57564e-08	1.15186e-08
exon296	THAP12	NC_000011.9	protein_coding	-	2838	76061000	76063838	614	3.70254e-08	1.12768e-08
exon297	CCDC89	NC_000011.9	protein_coding	-	2433	85394887	85397320	1183	2.41001e-08	1.16999e-08
exon298	NOX4	NC_000011.9	protein_coding	-	2523	89057521	89060044	615	3.51342e-08	1.61552e-08
exon299	SLC36A4	NC_000011.9	protein_coding	-	4673	92877337	92882010	1194	3.17581e-08	1.17956e-08
exon300	KDM4E	NC_000011.9	protein_coding	+	2338	94758422	94760760	2222	1.59717e-08	1.53431e-08
exon301	ENDOD1	NC_000011.9	protein_coding	+	4274	94861541	94865815	1522	2.58674e-08	1.51506e-08
exon302	DDI1	NC_000011.9	protein_coding	+	2614	103907308	103909922	5561	8.07118e-09	1.25287e-08
exon303	KDM5A	NC_000012.11	protein_coding	-	5605	389223	394828	844	4.36806e-08	NA
exon304	KCNA6	NC_000012.11	protein_coding	+	5602	4918342	4923944	2421	2.09638e-08	NA
exon305	KCNA5	NC_000012.11	protein_coding	+	2869	5153085	5155954	993	2.84448e-08	NA
exon306	LPAR5	NC_000012.11	protein_coding	-	2629	6728001	6730630	940	2.83485e-08	1.2646e-08
exon307	LMO3	NC_000012.11	protein_coding	-	2955	16701306	16704261	280	5.59044e-08	1.19285e-08
exon308	PDE3A	NC_000012.11	protein_coding	+	4077	20832964	20837041	867	3.62319e-08	1.2413e-08
exon309	ABCD2	NC_000012.11	protein_coding	-	2911	39945022	39947933	2524	1.5618e-08	1.18863e-08
exon310	CNTN1	NC_000012.11	protein_coding	+	2453	41463761	41466214	1698	1.93536e-08	1.33062e-08
exon311	ARID2	NC_000012.11	protein_coding	+	3106	46298717	46301823	227	6.32918e-08	1.14647e-08
exon312	CCDC184	NC_000012.11	protein_coding	+	2343	48577366	48579709	1688	1.91434e-08	1.11056e-08
exon313	TESPA1	NC_000012.11	protein_coding	-	2087	55342087	55344174	1485	2.00191e-08	1.422e-08
exon314	FAM19A2	NC_000012.11	protein_coding	-	2169	62102029	62104198	862	2.76968e-08	1.22133e-08
exon315	PPM1H	NC_000012.11	protein_coding	-	4654	63037762	63042416	3247	1.52976e-08	1.24977e-08
exon316	SRGAP1	NC_000012.11	protein_coding	+	5568	64536075	64541643	2723	1.90537e-08	1.30424e-08
exon317	HMGA2	NC_000012.11	protein_coding	+	3046	66357025	66360071	444	4.53156e-08	1.16621e-08
exon318	LRRC10	NC_000012.11	protein_coding	-	2598	70002344	70004942	627	3.52108e-08	1.12714e-08
exon319	BEST3	NC_000012.11	protein_coding	-	2204	70047389	70049593	724	3.05734e-08	1.12648e-08
exon320	KCNMB4	NC_000012.11	protein_coding	+	3807	70824265	70828072	6760	7.46972e-09	1.11721e-08
exon321	ATXN7L3B	NC_000012.11	protein_coding	+	3681	74931551	74935232	4351	1.10008e-08	1.33544e-08
exon322	LIN7A	NC_000012.11	protein_coding	-	5206	81186299	81191505	1230	3.29135e-08	1.31056e-08
exon323	KITLG	NC_000012.11	protein_coding	-	4388	88886570	88890958	953	3.55032e-08	1.20583e-08
exon324	ATP2B1	NC_000012.11	protein_coding	-	3246	89981826	89985072	895	3.18686e-08	1.155e-08
exon325	CHST11	NC_000012.11	protein_coding	+	5065	105150727	105155792	9992	5.52695e-09	1.1344e-08
exon326	TMEM132C	NC_000012.11	protein_coding	+	2825	129189635	129192460	376	4.74799e-08	NA
exon327	GLT1D1	NC_000012.11	protein_coding	+	2035	129467474	129469509	5053	8.29565e-09	NA
exon328	ZNF891	NC_000012.11	protein_coding	-	2055	133696555	133698610	1744	1.80446e-08	NA
exon329	GJA3	NC_000013.10	protein_coding	-	5050	20712394	20717444	1141	3.40391e-08	NA
exon330	PABPC3	NC_000013.10	protein_coding	+	2429	25670276	25672705	4580	9.365e-09	1.16404e-08
exon331	SERTM1	NC_000013.10	protein_coding	+	2933	37269043	37271976	3221	1.30573e-08	1.25736e-08
exon332	CSNK1A1L	NC_000013.10	protein_coding	-	2404	37677397	37679801	78	8.55011e-08	1.26878e-08
exon333	COG6	NC_000013.10	protein_coding	+	3330	40362472	40365802	3236	1.35465e-08	1.21614e-08
exon334	KBTBD7	NC_000013.10	protein_coding	-	3184	41765527	41768711	3913	1.14752e-08	1.14675e-08
exon335	EPSTI1	NC_000013.10	protein_coding	-	2114	43460524	43462638	241	5.07235e-08	1.24463e-08
exon336	SIAH3	NC_000013.10	protein_coding	-	3787	46354405	46358192	750	3.80131e-08	1.25548e-08
exon337	LRCH1	NC_000013.10	protein_coding	+	3259	47315777	47319036	1221	2.64817e-08	1.23162e-08
exon338	LRCH1	NC_000013.10	protein_coding	+	2501	47324675	47327176	693	3.2877e-08	1.23031e-08
exon339	CAB39L	NC_000013.10	protein_coding	-	2343	49882786	49885129	3126	1.2535e-08	1.11872e-08
exon340	DLEU7	NC_000013.10	protein_coding	-	2214	51285162	51287376	8061	5.52946e-09	1.10575e-08
exon341	FAM124A	NC_000013.10	protein_coding	+	3791	51854586	51858377	1481	2.49645e-08	1.12982e-08
exon342	PCDH17	NC_000013.10	protein_coding	+	3456	58205789	58209245	7199	6.83731e-09	1.23927e-08
exon343	PCDH17	NC_000013.10	protein_coding	+	4319	58298746	58303065	6242	8.38909e-09	1.1969e-08
exon344	PCDH9	NC_000013.10	protein_coding	-	2194	66876966	66879160	2810	1.33218e-08	1.31041e-08
exon345	DACH1	NC_000013.10	protein_coding	-	2726	72012098	72014824	396	4.54555e-08	1.14897e-08
exon346	RAP2A	NC_000013.10	protein_coding	+	3793	98116459	98120252	424	5.21038e-08	1.18626e-08
exon347	FAM155A	NC_000013.10	protein_coding	-	2255	107820879	107823134	1074	2.48268e-08	1.27972e-08
exon348	IRS2	NC_000013.10	protein_coding	-	4525	110434389	110438914	3714	1.35432e-08	NA
exon349	SOX1	NC_000013.10	protein_coding	+	4107	112721913	112726020	3981	1.23192e-08	NA
exon350	MIPOL1	NC_000014.8	protein_coding	+	4354	38016110	38020464	4250	1.19036e-08	1.18559e-08
exon351	CLEC14A	NC_000014.8	protein_coding	-	2370	38723205	38725575	162	6.35325e-08	1.25108e-08
exon352	L2HGDH	NC_000014.8	protein_coding	-	4819	50709152	50713971	2610	1.84633e-08	1.13757e-08
exon353	TMEM30B	NC_000014.8	protein_coding	-	4442	61744088	61748530	5361	9.75696e-09	1.19625e-08
exon354	ADAM20	NC_000014.8	protein_coding	-	2572	70989078	70991650	67	9.40223e-08	1.58382e-08
exon355	RGS6	NC_000014.8	protein_coding	+	4113	73029125	73033238	2245	1.93345e-08	1.16665e-08
exon356	MAGEL2	NC_000015.9	protein_coding	-	4297	23888696	23892993	5134	1.00303e-08	NA
exon357	GABRB3	NC_000015.9	protein_coding	-	4588	26788693	26793281	299	6.94777e-08	1.34791e-08
exon358	KLF13	NC_000015.9	protein_coding	+	5889	31664213	31670102	4930	1.17488e-08	1.26396e-08
exon359	BMF	NC_000015.9	protein_coding	-	3998	40380091	40384089	1185	2.95622e-08	1.23775e-08
exon360	WDR72	NC_000015.9	protein_coding	-	4013	53805938	53809951	716	4.02391e-08	1.26738e-08
exon361	UNC13C	NC_000015.9	protein_coding	+	3238	54304845	54308083	4390	1.04849e-08	1.36307e-08
exon362	RAB27A	NC_000015.9	protein_coding	-	2739	55495164	55497903	341	4.90297e-08	1.33119e-08
exon363	C15orf59	NC_000015.9	protein_coding	-	5211	74027772	74032983	732	4.57551e-08	1.26256e-08
exon364	RPP25	NC_000015.9	protein_coding	-	2332	75247443	75249775	308	4.76309e-08	1.19379e-08
exon365	TSPAN3	NC_000015.9	protein_coding	-	2910	77336359	77339269	969	2.90249e-08	1.14702e-08
exon366	LINGO1	NC_000015.9	protein_coding	-	2876	77905366	77908242	2309	1.65781e-08	1.20601e-08
exon367	TMED3	NC_000015.9	protein_coding	+	2486	79703742	79706228	6617	6.82037e-09	1.25905e-08
exon368	SAXO2	NC_000015.9	protein_coding	+	2808	82574460	82577268	2071	1.77387e-08	1.21129e-08
exon369	CHSY1	NC_000015.9	protein_coding	-	3257	101715928	101719185	286	5.83792e-08	NA
exon370	FLYWCH1	NC_000016.9	protein_coding	+	2520	2998689	3001209	844	2.96309e-08	NA
exon371	ADCY9	NC_000016.9	protein_coding	-	4317	4012650	4016967	1346	2.82228e-08	NA
exon372	C16orf72	NC_000016.9	protein_coding	+	3030	9210525	9213555	2351	1.6654e-08	1.32236e-08
exon373	SNX29	NC_000016.9	protein_coding	+	5783	12662363	12668146	2503	2.07378e-08	1.52053e-08
exon374	CPPED1	NC_000016.9	protein_coding	-	5316	12753656	12758972	5589	1.00356e-08	1.45872e-08
exon375	SHISA9	NC_000016.9	protein_coding	+	3171	13002336	13005507	735	3.53111e-08	1.46715e-08
exon376	SHISA9	NC_000016.9	protein_coding	+	5386	13328887	13334273	3274	1.61624e-08	1.40534e-08
exon377	ANKS4B	NC_000016.9	protein_coding	+	2698	21261052	21263750	224	5.90354e-08	1.12525e-08
exon378	HS3ST4	NC_000016.9	protein_coding	+	2076	26146933	26149009	2480	1.43447e-08	1.44554e-08
exon379	C16orf82	NC_000016.9	protein_coding	+	2268	27078219	27080487	4591	9.19803e-09	1.26327e-08
exon380	GSG1L	NC_000016.9	protein_coding	-	3938	27798850	27802788	1428	2.6006e-08	1.27023e-08
exon381	FTO	NC_000016.9	protein_coding	+	2705	54145674	54148379	1393	2.26726e-08	1.18461e-08
exon382	LOC729159	NC_000016.9	protein_coding	-	2114	60391583	60393697	7121	6.16453e-09	1.35652e-08
exon383	CYB5B	NC_000016.9	protein_coding	+	3834	69496333	69500167	2454	1.75982e-08	1.13961e-08
exon384	CRK	NC_000017.10	protein_coding	-	2297	1324647	1326944	826	2.89431e-08	NA
exon385	RTN4RL1	NC_000017.10	protein_coding	-	3131	1837971	1841102	876	3.17639e-08	NA
exon386	UBE2G1	NC_000017.10	protein_coding	-	3299	4172512	4175811	1082	2.86737e-08	NA
exon387	GLP2R	NC_000017.10	protein_coding	+	2733	9792687	9795420	107	8.12345e-08	NA
exon388	MAP2K4	NC_000017.10	protein_coding	+	2684	12044464	12047148	118	7.7531e-08	1.18399e-08
exon389	HS3ST3A1	NC_000017.10	protein_coding	-	2786	13397349	13400135	4429	9.9709e-09	NA
exon390	ARHGAP23	NC_000017.10	protein_coding	+	2448	36666180	36668628	961	2.72482e-08	1.11023e-08
exon391	SRCIN1	NC_000017.10	protein_coding	-	3407	36686259	36689666	1802	2.09234e-08	1.10318e-08
exon392	EPOP	NC_000017.10	protein_coding	-	3231	36827956	36831187	5258	8.96703e-09	1.10946e-08
exon393	KIF2B	NC_000017.10	protein_coding	+	2334	51900239	51902573	1572	2e-08	1.35872e-08
exon394	YPEL2	NC_000017.10	protein_coding	+	4633	57474462	57479095	1290	3.0046e-08	1.15476e-08
exon395	PPM1D	NC_000017.10	protein_coding	+	3285	58740356	58743641	988	3.02249e-08	1.10812e-08
exon396	PECAM1	NC_000017.10	protein_coding	-	4430	62396775	62401205	1361	2.83674e-08	1.17535e-08
exon397	CDC42EP4	NC_000017.10	protein_coding	-	2988	71279763	71282751	563	3.97098e-08	NA
exon398	SDK2	NC_000017.10	protein_coding	-	4556	71330523	71335079	2032	2.1736e-08	NA
exon399	BIRC5	NC_000017.10	protein_coding	+	2170	76219546	76221716	1085	2.43695e-08	NA
exon400	FOXK2	NC_000017.10	protein_coding	+	3304	80559179	80562483	2448	1.66722e-08	NA
exon401	YES1	NC_000018.9	protein_coding	-	3040	721592	724632	1981	1.87917e-08	NA
exon402	RAB31	NC_000018.9	protein_coding	+	3328	9859225	9862553	2251	1.7759e-08	1.19187e-08
exon403	MC2R	NC_000018.9	protein_coding	-	3602	13882043	13885645	279	6.24792e-08	1.14598e-08
exon404	TMEM241	NC_000018.9	protein_coding	-	2054	20875977	20878031	94	7.32518e-08	1.22999e-08
exon405	ANKRD29	NC_000018.9	protein_coding	-	2383	21178890	21181273	2555	1.4574e-08	1.18674e-08
exon406	SETBP1	NC_000018.9	protein_coding	+	3459	42529846	42533305	3714	1.22935e-08	1.22228e-08
exon407	SMAD7	NC_000018.9	protein_coding	-	2057	46446223	46448280	640	3.17902e-08	1.1694e-08
exon408	WDR7	NC_000018.9	protein_coding	+	2801	54694235	54697036	694	3.44692e-08	1.2469e-08
exon409	BOD1L2	NC_000018.9	protein_coding	+	3346	54814293	54817639	1785	2.09115e-08	1.29769e-08
exon410	ALPK2	NC_000018.9	protein_coding	-	3390	56202066	56205456	714	3.70318e-08	1.22095e-08
exon411	ZNF532	NC_000018.9	protein_coding	+	2362	56585503	56587865	1898	1.77914e-08	1.28116e-08
exon412	TNFRSF11A	NC_000018.9	protein_coding	+	2959	60051984	60054943	2044	1.82224e-08	1.2011e-08
exon413	BCL2	NC_000018.9	protein_coding	-	5413	60790579	60795992	1545	2.87285e-08	1.2714e-08
exon414	ZNF407	NC_000018.9	protein_coding	+	2522	72775106	72777628	4836	9.02849e-09	NA
exon415	TSHZ1	NC_000018.9	protein_coding	+	4502	72997403	73001905	5133	1.01997e-08	NA
exon416	GNG7	NC_000019.9	protein_coding	-	3927	2511218	2515145	852	3.59181e-08	NA
exon417	FEM1A	NC_000019.9	protein_coding	+	3843	4791728	4795571	421	5.26551e-08	NA
exon418	OR7A5	NC_000019.9	protein_coding	-	2137	14937139	14939276	287	4.72283e-08	1.22763e-08
exon419	ZNF506	NC_000019.9	protein_coding	-	2949	19903520	19906469	1917	1.90151e-08	1.06865e-08
exon420	ZNF253	NC_000019.9	protein_coding	+	2010	20002283	20004293	1284	2.15892e-08	1.06632e-08
exon421	ZNF93	NC_000019.9	protein_coding	+	2391	20043991	20046382	3364	1.19231e-08	NA
exon422	ZNF682	NC_000019.9	protein_coding	-	2857	20115227	20118084	842	3.12196e-08	NA
exon423	ZNF429	NC_000019.9	protein_coding	+	4388	21719082	21723470	776	4.02278e-08	1.39397e-08
exon424	ZNF100	NC_000019.9	protein_coding	-	3948	21906843	21910791	289	6.46951e-08	1.35802e-08
exon425	ZNF43	NC_000019.9	protein_coding	-	4858	21987751	21992609	1102	3.41328e-08	1.40346e-08
exon426	ZNF676	NC_000019.9	protein_coding	-	2485	22361903	22364388	2248	1.61274e-08	1.86341e-08
exon427	ZNF729	NC_000019.9	protein_coding	+	3505	22496473	22499978	1827	2.0964e-08	1.90383e-08
exon428	ZNF728	NC_000019.9	protein_coding	-	2227	23157685	23159912	1957	1.71393e-08	1.76935e-08
exon429	ZNF254	NC_000019.9	protein_coding	+	3714	24309056	24312770	302	6.1176e-08	NA
exon430	ZNF536	NC_000019.9	protein_coding	+	2171	30934468	30936639	2719	1.36025e-08	1.34576e-08
exon431	TSHZ3	NC_000019.9	protein_coding	-	4807	31765851	31770658	5810	9.3172e-09	1.37217e-08
exon432	ZNF599	NC_000019.9	protein_coding	-	2485	35248979	35251464	942	2.77124e-08	1.23894e-08
exon433	FFAR2	NC_000019.9	protein_coding	+	2052	35940617	35942669	777	2.87142e-08	1.23506e-08
exon434	ZNF146	NC_000019.9	protein_coding	+	3115	36726561	36729676	692	3.61963e-08	1.25169e-08
exon435	ZNF566	NC_000019.9	protein_coding	-	4882	36936021	36940903	5175	1.04299e-08	1.24053e-08
exon436	ZNF345	NC_000019.9	protein_coding	+	2790	37367687	37370477	1391	2.29576e-08	1.22337e-08
exon437	ZNF781	NC_000019.9	protein_coding	-	2807	38158650	38161457	2219	1.69097e-08	1.16793e-08
exon438	ZNF233	NC_000019.9	protein_coding	+	2418	44777052	44779470	1271	2.30456e-08	1.19966e-08
exon439	ZNF235	NC_000019.9	protein_coding	-	2848	44790501	44793349	504	4.11162e-08	1.19858e-08
exon440	ZNF112	NC_000019.9	protein_coding	-	3383	44830706	44834089	422	4.90779e-08	1.18461e-08
exon441	CCDC8	NC_000019.9	protein_coding	-	3333	46913586	46916919	1073	2.89377e-08	1.25319e-08
exon442	ARHGAP35	NC_000019.9	protein_coding	+	3680	47421933	47425613	1468	2.47874e-08	1.19825e-08
exon443	FPR3	NC_000019.9	protein_coding	+	2451	52326992	52329443	3511	1.16132e-08	1.30458e-08
exon444	ZNF841	NC_000019.9	protein_coding	-	3144	52567719	52570863	547	4.13272e-08	1.30478e-08
exon445	ZNF888	NC_000019.9	protein_coding	-	2286	53409146	53411432	372	4.32227e-08	NA
exon446	ZNF667	NC_000019.9	protein_coding	-	3417	56950693	56954110	599	4.09749e-08	NA
exon447	ZNF71	NC_000019.9	protein_coding	+	2914	57132636	57135550	454	4.38582e-08	NA
exon448	ZCCHC3	NC_000020.10	protein_coding	+	2761	278204	280965	1209	2.49247e-08	NA
exon449	STK35	NC_000020.10	protein_coding	+	4771	2124430	2129201	3046	1.62764e-08	NA
exon450	BMP2	NC_000020.10	protein_coding	+	2035	6758892	6760927	891	2.66197e-08	1.22607e-08
exon451	PLCB1	NC_000020.10	protein_coding	+	3278	8862269	8865547	213	6.72196e-08	1.20988e-08
exon452	RALGAPA2	NC_000020.10	protein_coding	-	3625	20370272	20373897	2006	1.99125e-08	1.21489e-08
exon453	THBD	NC_000020.10	protein_coding	-	4031	23026270	23030301	1603	2.43215e-08	1.43228e-08
exon454	TGIF2	NC_000020.10	protein_coding	+	3042	35219313	35222355	2200	1.74825e-08	1.12225e-08
exon455	RPRD1B	NC_000020.10	protein_coding	+	2638	36718128	36720766	3220	1.26573e-08	1.18649e-08
exon456	MAFB	NC_000020.10	protein_coding	-	3392	39314488	39317880	6438	7.56221e-09	1.28574e-08
exon457	ZHX3	NC_000020.10	protein_coding	-	3009	39830697	39833706	1459	2.29145e-08	1.15893e-08
exon458	PARD6B	NC_000020.10	protein_coding	+	4082	49366196	49370278	1675	2.37336e-08	1.16395e-08
exon459	NFATC2	NC_000020.10	protein_coding	-	4494	50003494	50007988	661	4.47664e-08	1.16408e-08
exon460	OLIG1	NC_000021.8	protein_coding	+	2278	34442450	34444728	891	2.76845e-08	1.28168e-08
exon461	MN1	NC_000022.10	protein_coding	-	2819	28144265	28147084	2032	1.79932e-08	1.0871e-08
exon462	MN1	NC_000022.10	protein_coding	-	4735	28192751	28197486	3506	1.44656e-08	1.10303e-08
exon463	TCF20	NC_000022.10	protein_coding	-	5690	42605657	42611347	682	5.01741e-08	1.11448e-08
exon464	CELSR1	NC_000022.10	protein_coding	-	3543	46929524	46933067	8761	5.67303e-09	NA
exon465	TBC1D22A	NC_000022.10	protein_coding	+	2201	47569141	47571342	1476	2.04153e-08	NA
